# A modular toolbox for *in cellulo* screening of small molecule inhibitors targeting chromatin reader domains

**DOI:** 10.1101/2025.09.06.674632

**Authors:** Davide C. Recchia, Richard Cardoso da Silva, Niklas Kupfer, Angela Topic, Sara Giuliani, Rodrigo Villaseñor, Tuncay Baubec

## Abstract

The dysregulation of bromodomain proteins, a family of “reader” proteins that recognize the critical post-translational modification of acylation, is implicated in diseases like cancer, making them important therapeutic targets. However, the development of specific small-molecule inhibitors is hindered by the lack of robust, high-throughput cellular assays to measure target engagement and off-target binding in living cells. To address this gap, we developed a modular platform of cell lines that stably express synthetic chromatin reader constructs, termed Acyl-eCRs, containing various bromodomains fused to eGFP. We demonstrate that these Acyl-eCRs recapitulate the same response to bromodomain inhibitors and PROTACs as endogenous proteins, allowing for the quantitative assessment of drug effects. We introduce two complementary flow cytometry-based assays to evaluate inhibitor-target engagement: a competitive binding assay leveraging PROTAC-induced degradation, and a nuclear retention assay that directly measures the displacement of bromodomains from chromatin. Our approach circumvents the need for laborious protein purification and in vitro characterization, providing a scalable and physiologically relevant method for assessing inhibitor potency and specificity. This platform represents a versatile tool for chemical biology, enabling the functional evaluation of chromatin-targeting drugs in a native cellular context.
