## Supplemental Table 1 for "A modular toolbox for *in cellulo* screening of small molecule inhibitors targeting chromatin reader domains": supplemental_tables.xlsx

### Sheet: Tablle 1 Acyl-eCR Sequences
Number	Construct Name	Uniprot Entry	sequence
1	BAZ2A.1x	Q91YE5	gaagagtctggttctgtttctggtggtgatattatcctgatggagatggagtcccatgatgcagcctggcctttcctagagcctgtgaaccctcgcttggtgagtggataccgacgtgtcatcaagaaccctatggatttttccaccatgcgagaacgcctgctccgtggagggtacactagctcagaagagtttgcagctgatgctctgctggtttttgacaactgccagaccttcaatgaggatgactctgaagtgggcaaggctgggcacgtcatgatcggtggcggaggctctggaggtggaggc
2	BPTF.1x	A2A654	gaagagtctggttctgtttctggtggtgatcgggaggaagagaaggactctaagtccaagaagaagaagatgatctctaccacctctaaggaggccaagaaggacaccaggctatattgcatctgcaagacaccgtacgatgagtccaaattttatattggctgtgatcggtgtcagaattggtaccacgggcgctgtgttggcatcttgcaaagtgaggcagatctcattgatgagtatgtctgtccacagtgccagtcgacagaggacgccatgacagtgctcacaccactgacagagaaagattatgagggcttgaagagggtgctgcgctccttacaggcccacaagatggcgtggcctttccttgaaccggtagaccccaatgatgcaccggat…
3	BRD4(1).1x	Q9ESU6	gaagagtctggttctgtttctggtggtgataacaagcccaagagacagacaaaccaactgcaatatctgctcagagtggtgctcaagacactatggaaacaccagtttgcgtggcctttccagcagcccgtggatgccgtcaagctgaacctccctgattactataagattattaaaacacccatggatatgggaacaataaagaagcgcttggaaaacaactattactggaatgctcaggaatgtatccaggacttcaacactatgtttacaaattgttacatctataacaagcctggagatgacatcgtcttaatggcagaagctctggagaagctcttcttgcaaaaaatcaatgaactgcctacagaagaaatcggtggcggaggctctggaggt…
4	BRD4(2).1x	Q9ESU6	gaagagtctggttctgtttctggtggtgatagcaagatctctgagcagctaaagtgctgcagtggcatcctcaaggagatgtttgccaagaaacatgctgcctatgcctggcctttctacaagcctgtggatgtggaggcactgggtctgcacgactactgtgacatcatcaaacatcccatggacatgagcacaatcaagtctaaactagagtcccgagagtacagagatgcccaggaatttggtgctgatgtccgattgatgttctccaactgctacaagtacaacccccctgaccatgaagtggtagccatggctcgaaaactccaggatgtgtttgaaatgcgctttgccaagatgcctgatgagcctgaagagatcggtggcggaggctctgga…
5	BRD7.1x	O88665	gaagagtctggttctgtttctggtggtgataatcagctcatgagacaattgcaaagaaaagacccaagtgctttcttttcatttcctgtgacggattttattgcgcctggctactccatgattattaaacacccaatgttttagtaccatgaaagaaaagatcaagaataacgactaccagtccatagaagaactaaaggataacttcaagctaatgtgtactaatgcaatgatttacaataagccagagaccatttattataaagctgcaaagaagctgttgatcggtggcggaggctctggaggtggaggc
6	BRD9.1x	Q3UQU0	gaagagtctggttctgtttctggtggtgatgccgaaaatgagagcacacctattcagcaactcctggaacacttcctccgccagcttcagagaaaagatccccatggattttttgcttttcctgtcacggatgcaattgctcctggatattcaatgataataaaacatcccatggattttggcaccatgaaagacaaaattgtagctaatgaatacaagtcagttacggaatttaaggcagatttcaagctgatgtgtgataatgcaatgacatacaataggccagataccgtgtactacaagttggcgaagaagatccttcacgcaggctttaagatgatgagcaaaatcggtggcggaggctctggaggtggaggctccgc
7	BRDT(1).1x	Q58F21	gaagagtctggttctgtttctggtggtgatccagaatatataaatactaagaaaaatgggcgattgacaaatcaacttcagtatctacaaaaagttgtcctaaaggatttatggaagcatagtttttcatggccctttcaacgtcctgtggatgctgtgaaactacagttgcctcctggagatgacattgttcttatggcacaagctctagagatcggtggcggaggctctggaggtggaggc
8	CECR2.1X	E9Q2Z1	gaagagtctggttctgtttctggtggtgatatgagagaggaaaaaaagactaaagacctctttgagttggatgatgatttcactgctatgtataaagttctagacgtggtaaaggctcacaaggattcctggcccttcttggaacctgtggatgaatcttatgcccctaactattatcagattattaaggcccccatggatatttccagcatggagaagaaactgaatggaggtttatactgtaccaaggaggaatttgtaaatgacatgaagaccatgttcaggaattgtcgaaagtataatggggaaagtagtgagtataccaagatgtctgataatttagagaggtgtttccatcgggcaatgatgaaacatatcggtggcggaggctctggaggt…
9	CBP.1x	P45481	gaagagtctggttctgtttctggtggtgattttaaacccgaggagctacgccaggcacttatgccaactctagaagcactctatcgacaggacccagagtctttgccttttcgtcagcctgtagatcctcagctcctaggaatcccagattattttgatatagtgaagaatcctatggacctttctaccatcaaacgaaagctggacacagggcaatatcaagaaccctggcagtatgtggatgatgtctggcttatgttcaacaatgcgtggctatataatcgtaaaacgtcccgtgtatataaattttgcagtaaacttgcagaggtctttgaacaagaaattgaccctgtcatgcagtctcttggatattgctgtggacgaaagtatgagttctcc…
10	p300.1x	B2RWS6	gaagagtctggttctgtttctggtggtgataagaagattttcaaaccagaggaattacgacaggctctgatgccaacattggaggcactttaccggcaggacccagaatctcttccctttcgtcagcctgtggacccgcagcttctaggaatccctgattactttgatattgtgaagagccccatggatctttctacaatcaagaggaagttagatactggacaataccaagagccctggcaatatatagatgatatttggcttatgttcaacaatgcctggttatataaccgtaaaacttcaagggtatacaaatattgctctaaactttctgaagtatttgaacaagaaattgaccctgtcatgcaaagccttggatactgttgtggcagaaagttg…
11	SMARCA2.1x	Q6DIC0	gaagagtctggttctgtttctggtggtgatccaaatcccccaaaactaacgaagcagatgaacgccatcattgatactgtgataaactacaaagacagttcagggcgacagctcagtgaagtcttcattcagttaccttccaggaaagacttaccagaatactatgaattaattaggaagccagtggatttcaaaaagataaaggagcgaatccgtaatcataagtatcggagcctgggagacctggagaaagacgtcatgcttctctgtcacaacgcacagacattcaacttggaaggatcccagatctacgaagactccattgtcctacagtcagtgtttaagagtgctcggcagaaaattgccaaagaagaagagagtgaggaagaaatcggtggc…
12	TAF1(2).1x	Q80UV9	gaagagtctggttctgtttctggtggtgatttgcttgacgatgatgatcaagtagccttttcttttattctggataacattgtcactcagaaaatgatggcagttccagattcttggccatttcatcacccagttaataagaaatttgttccagattattacaaagtgattgtcagtccaatggatttggagactatacgtaagaatatctccaagcacaaataccagagtcgagagagctttctagacgacgtaaacctgattctggccaacagtgttaagtacaatgggcctgagagtcagtatactaagactgctcaggagattgtgaacgtttgtcaccagacattaactgagtatgatgaacatttgactatcggtggcggaggctctggaggt…
13	TRIM28.1x	Q62318	gaagagtctggttctgtttctggtggtgatggtgtggtagctaaactctcaccagccaaccagcggaaatgtgagcgtgttctcctggccctgttctgccatgaaccatgccgtcccttgcatcagctggctaccgactctacattctccatggagcagcctggtggtaccctagacctgaccttgattcgtgctcgcctccaagagaagctgtcacctccttatagctccccccaggagtttgctcaagatgtgggccgcatgttcaaacagttcaacaagctgactgaggacaaggcagatgttcagtccatcatcggcttgcagcgcttctttgagacacgcatgaatgatgcctttggtgacaccaagttttctgctatcggtggcggaggctct…
14	TRIM33.1x	Q99PP7	gaagagtctggttctgtttctggtggtgatgggaaaactgcgcaggggttaagccccgtggaccaaaggaaatgtgaacgtcttctgctttacctctattgccatgaattaagtattgaattccaggagcctgttcctgcttcgataccaaactactataaaattataaagaaaccaatggatttatccaccgtgaaaaagaagcttcagaaaaaacattcccaacactaccaaatcccggatgactttgtggccgatgtccgtttgatcttcaagaactgtgaaaggtttaatgaaatgatgaaagttgttcaagtttatgcagacacacaagagattaatttgaaggctgattcagaagtagctcaggcagggaaagcagttgcattgtactttgaa…
15	BRD4(1).1x_mutant_N140F	Q9ESU6	gaagagtctggttctgtttctggtggtgatagtcgacgaagagtctggttctgtttctggtggtgataacaagcccaagagacagacaaaccaactgcaatatctgctcagagtggtgctcaagacactatggaaacaccagtttgcgtggcctttccagcagcccgtggatgccgtcaagctgaacctccctgattactataagattattaaaacacccatggatatgggaacaataaagaagcgcttggaaaacaactattactggaatgctcaggaatgtatccaggacttcaacactatgtttacaaattgttacatctatttcaagcctggagatgacatcgtcttaatggcagaagctctggagaagctcttcttgcaaaaaatcaatgaact…
16	BRD4(2).1x_mutant_N434F	Q9ESU6	gaagagtctggttctgtttctggtggtgatagtcgacgaagagtctggttctgtttctggtggtgatagcaagatctctgagcagctaaagtgctgcagtggcatcctcaaggagatgtttgccaagaaacatgctgcctatgcctggcctttctacaagcctgtggatgtggaggcactgggtctgcacgactactgtgacatcatcaaacatcccatggacatgagcacaatcaagtctaaactagagtcccgagagtacagagatgcccaggaatttggtgctgatgtccgattgatgttctccaactgctacaagtacttcccccctgaccatgaagtggtagccatggctcgaaaactccaggatgtgtttgaaatgcgctttgccaagatgcc…
17	BRD4(1_2).1x	Q9ESU6	gaagagtctggttctgtttctggtggtgataacaagcccaagagacagacaaaccaactgcaatatctgctcagagtggtgctcaagacactatggaaacaccagtttgcgtggcctttccagcagcccgtggatgccgtcaagctgaacctccctgattactataagattattaaaacacccatggatatgggaacaataaagaagcgcttggaaaacaactattactggaatgctcaggaatgtatccaggacttcaacactatgtttacaaattgttacatctataacaagcctggagatgacatcgtcttaatggcagaagctctggagaagctcttcttgcaaaaaatcaatgaactgcctacagaagaaatcggtggcggaggctctggaggt…
18	BRD4(2).2x	Q9ESU6	gaagagtctggttctgtttctggtggtgatagcaagatctctgagcagctaaagtgctgcagtggcatcctcaaggagatgtttgccaagaaacatgctgcctatgcctggcctttctacaagcctgtggatgtggaggcactgggtctgcacgactactgtgacatcatcaaacatcccatggacatgagcacaatcaagtctaaactagagtcccgagagtacagagatgcccaggaatttggtgctgatgtccgattgatgttctccaactgctacaagtacaacccccctgaccatgaagtggtagccatggctcgaaaactccaggatgtgtttgaaatgcgctttgccaagatgcctgatgagcctgaagagatcggtggcggaggctctgga…
19	BRD4(2).3x	Q9ESU6	gaagagtctggttctgtttctggtggtgatagcaagatctctgagcagctaaagtgctgcagtggcatcctcaaggagatgtttgccaagaaacatgctgcctatgcctggcctttctacaagcctgtggatgtggaggcactgggtctgcacgactactgtgacatcatcaaacatcccatggacatgagcacaatcaagtctaaactagagtcccgagagtacagagatgcccaggaatttggtgctgatgtccgattgatgttctccaactgctacaagtacaacccccctgaccatgaagtggtagccatggctcgaaaactccaggatgtgtttgaaatgcgctttgccaagatgcctgatgagcctgaagagatcggtggcggaggctctgga…
20	BRD9.2x	Q3UQU0	gaagagtctggttctgtttctggtggtgatgccgaaaatgagagcacacctattcagcaactcctggaacacttcctccgccagcttcagagaaaagatccccatggattttttgcttttcctgtcacggatgcaattgctcctggatattcaatgataataaaacatcccatggattttggcaccatgaaagacaaaattgtagctaatgaatacaagtcagttacggaatttaaggcagatttcaagctgatgtgtgataatgcaatgacatacaataggccagataccgtgtactacaagttggcgaagaagatccttcacgcaggctttaagatgatgagcaaaatcggtggcggaggctctggaggtggaggctccgcaccccccaaaaagaaa…
21	empty-eGFP	NA	gaagagtctggttctgtttctggtggtgaatcggtggcggaggctctggaggtggaggc

### Sheet: Table 2 Endogenous Tagging
Constructs
Number	Name	Sequence(5'>3')	Length (bp)	Target Gene
1	Endognous Tag: Linker-eGFP-STOP	taccgggatccaccggtcgccaccgtgagcaagggcgaggagctgttcaccggggtggtgcccatcctggtcgagctggacggcgacgtaaacggccacaagttcagcgtgtccggcgagggcgagggcgatgccacctacggcaagctgaccctgaagttcatctgcaccaccggcaagctgcccgtgccctggcccaccctcgtgaccaccctgacctacggcgtgcagtgcttcagccgctaccccgaccacatgaagcagcacgacttcttcaagtccgccatgcccgaaggctacgtccaggagcgcaccatcttcttcaaggacgacggcaactacaagacccgcgccgaggtgaagttcgagggcgacaccctggtgaaccgcatcgagctg…	741	NA
2	CBP Homology Arm 1:	cccaggcctgtaatgtccatgcaggcccaggcagcagtggctgggccacggatgcccaatgtgcagccaccaaggagcatctcgccaagtgccctgcaagacctgctacggaccctaaagtcacccagctctcctcagcagcagcagcaggtgctgaacatccttaaatcaaacccacagctaatggcagctttcatcaaacagcgcacagccaagtatgtggccaatcagcctggcatgcagccccagcccggacttcaatcccagcctggtatgcagccccagcctggcatgcaccagcagcctagtttgcaaaacctgaacgcaatgcaagctggtgtgccacggcctggtgtgcctccaccacaaccagcaatgggaggcctgaatccccaggga…	900	Crebbp
3	CBP Homology Arm 2:	tcccttagtaaccaggtgcgatctccagcccctgtgcagtctccacggccccaatcccaacctccacattccagcccgtcaccacggatacaaccccagccttcaccacaccatgtttcaccccagactggttcccctcaccctggactcgcagtcaccatggccagctccatggatcagggacacctggggaaccctgaacagagtgcaatgctcccccagctgaatacccccaacaggagcgcactgtccagtgaactgtccctggttggtgataccacgggagacacactagaaaagtttgtggagggtttgtagcattatgagagcattgggtatttgttttgttttgtttttttgttttgggggtttgggttttttttttttctttttttcttt…	1048	Crebbp
4	CBP HDR Donor	cccaggcctgtaatgtccatgcaggcccaggcagcagtggctgggccacggatgcccaatgtgcagccaccaaggagcatctcgccaagtgccctgcaagacctgctacggaccctaaagtcacccagctctcctcagcagcagcagcaggtgctgaacatccttaaatcaaacccacagctaatggcagctttcatcaaacagcgcacagccaagtatgtggccaatcagcctggcatgcagccccagcccggacttcaatcccagcctggtatgcagccccagcctggcatgcaccagcagcctagtttgcaaaacctgaacgcaatgcaagctggtgtgccacggcctggtgtgcctccaccacaaccagcaatgggaggcctgaatccccaggga…	2701	Crebbp
5	p300 Homology Arm 1:	tcagggatgccaaggccagccatgatgtcagtggcccagcatggtcagcctttaaacatggctccacaaccaggattgggccaagtgggtgtgagccctctcaagccaggcactgtgtctcaacaagccttacaaaaccttttgcggactctcaggtctcccagttctcccttacagcagcaacaggtgcttagtatccttcatgccaacccccaactgttggctgcattcatcaagcagcgggctgccaagtatgccaaccctaatccacagcctctccctggacagcctggcatgacccagggacagccagggctgcagccacctaccatgcctggccagcaaggtgtccactccaacccagccttgcagaacatgaatcctctgcaggcaggtgtc…	900	Ep300
6	p300 Homology Arm 2:	cctgtcccttctcctcgaccacagtctcagcccccccattccagcccatctccgaggatgcagcctcagccttctccacaccatgtttctccacagaccagttccccacatcctggactggtagctgcccaggctgccaaccctatggaacaagggcattttgccagcccagaccagaattcaatgctttcacagctcgctagcaatcctggcatggcaaacctccacggggcaagtgccacggacctgggactgagcagcgataatgcagacttgaattcaaacctctcacagagtacactagacatacactagagacaccttgtagtattttggaagcaaaagattattttctcttaacaagactttttgtactgaaaacaatttttttgaatcttt…	1068	Ep300
7	p300 HDR Donor	tcagggatgccaaggccagccatgatgtcagtggcccagcatggtcagcctttaaacatggctccacaaccaggattgggccaagtgggtgtgagccctctcaagccaggcactgtgtctcaacaagccttacaaaaccttttgcggactctcaggtctcccagttctcccttacagcagcaacaggtgcttagtatccttcatgccaacccccaactgttggctgcattcatcaagcagcgggctgccaagtatgccaaccctaatccacagcctctccctggacagcctggcatgacccagggacagccagggctgcagccacctaccatgcctggccagcaaggtgtccactccaacccagccttgcagaacatgaatcctctgcaggcaggtgtc…	2721	Ep300
Genotyping Primers
Number	Name	Sequence(5'>3')	Length (bp)	Target Gene
1	CBP_genotyping_FWD	caggccctgcagcaacggat	20	Crebbp
2	CBP_genotyping_REV	atctaccgggatccaccggt	20	Crebbp
3	p300_genotyping_FWD	tctcctgctcagcccaaccct	21	Ep300
4	p300_genotyping_REV	atctaccgggatccaccggt	20	Ep300
Reporter		Sequence(5'>3')	Length (bp)	Target Gene
1	prr_reporter_CBP_FWD	agatcgcacctggttactaagggcacctggttactaagggatgtggacgt	50	Crebbp
2	prr_reporter_CBP_REV	ccacatcccttagtaaccaggtgcccttagtaaccaggtgcgatctagct	50	Crebbp
3	prr_reporter_P300_FWD	cacagtccccacacctacaaggtcgaggagaagggacaggctgggacgt	49	Ep300
4	prr_reporter_P300_REV	cccagcctgtcccttctcctcgaccttgtaggtgtggggactgtgagct	49	Ep300
